# Shiftless Restricts Viral Gene Expression and Influences RNA Granule Formation during KSHV lytic replication

**DOI:** 10.1101/2022.02.18.480778

**Authors:** William Rodriguez, Timothy Mehrmann, Mandy Muller

## Abstract

Herpesviral infection reflects thousands of years of co-evolution and the constant struggle between virus and host for control of cellular gene expression. During Kaposi’s sarcoma-associated herpesvirus (KSHV) lytic replication, the virus rapidly seizes control of host gene expression machinery by triggering a massive RNA decay event *via* a virally-encoded endoribonuclease, SOX. This virus takeover strategy decimates close to 80% of cellular transcripts, reallocating host resources toward viral replication. The host cell, however, is not entirely passive in this assault on RNA stability. A small pool of host transcripts that actively evade SOX cleavage has been identified over the years. One such “escapee”, C19ORF66 (herein referred to as Shiftless - SHFL) encodes a potent anti-viral protein capable of restricting the replication of multiple DNA, RNA, and retroviruses including KSHV. Here, we show that SHFL restricts KSHV replication by targeting the expression of critical viral early genes, including the master transactivator protein, KSHV ORF50, and thus subsequently the entire lytic gene cascade. Consistent with previous reports, we found the SHFL interactome throughout KSHV infection is dominated by RNA-binding proteins that influence both translation and protein stability, including the viral protein ORF57, a crucial regulator of viral RNA fate. We next show that SHFL affects cytoplasmic RNA granule formation, triggering the disassembly of processing bodies. Taken together, our findings provide insights into the complex relationship between RNA stability, RNA granule formation, and the anti-viral response to KSHV infection.

**Significance:** In the past five years, SHFL has emerged as a novel and integral piece of the innate immune response to viral infection. SHFL has been reported to restrict the replication of multiple viruses including several flaviviruses and the retrovirus HIV-1. However, to date, the mechanism(s) by which SHFL restricts DNA virus infection remains largely unknown. We have previously shown that following its escape from KSHV-induced RNA decay, SHFL acts as a potent anti-viral factor, restricting nearly every stage of KSHV lytic replication. In this study, we set out to determine the mechanism by which SHFL restricts KSHV infection. We demonstrate that SHFL impacts all classes of KSHV genes and found that SHFL restricts the expression of several key early genes, including KSHV ORF50 and ORF57. We then mapped the interactome of SHFL during KSHV infection and found several host and viral RNA-binding proteins that all play crucial roles in regulating RNA stability and translation. Lastly, we found that SHFL expression influences RNA granule formation both outside of and within the context of KSHV infection, highlighting its broader impact on global gene expression. Collectively, our findings highlight a novel relationship between a critical piece of the anti-viral response to KSHV infection and the regulation of RNA-protein dynamics.
