## Supplementary material for "Shiftless Restricts Viral Gene Expression and Influences RNA Granule Formation during KSHV lytic replication": Supp Table 1

### Sheet: Sheet1
Offical gene symbol	Uniprot accession number	Description	Latent, Lytic, Both
ATP5B	P06576	ATP synthase subunit beta	Latent
AZI1; CEP131	Q9UPN4	Centrosomal protein of 131 kDa	Latent
C2CD3	Q4AC94	C2 domain-containing protein 3	Latent
FLOT1	O75955	Flotillin-1	Latent
FLOT2	Q14254	Flotillin-2	Latent
HIST1H1D	P16402	Histone H1.3	Latent
IGHG1	P01857	Immunoglobulin heavy constant gamma 1	Latent
ILF3	Q12906	Interleukin enhancer-binding factor 3	Latent
IQGAP1	P46940	Ras GTPase-activating-like protein IQGAP1	Latent
ORF57	D0UZS0	KSHV ORF57	Lytic
ORF59	Q77ZG5	KSHV ORF59	Lytic
ORF52	F5HBL8	KSHV ORF52	Lytic
COPE	O14579	Coatomer subunit epsilon	Lytic
EWSR1	Q01844	RNA-binding protein EWS	Lytic
FUS	P35637	RNA-binding protein FUS	Lytic
HNRNPR	O43390	Heterogeneous nuclear ribonucleoprotein R	Lytic
KPNA2	P52292	Importin subunit alpha-1	Lytic
PABPC4	Q13310	Polyadenylate-binding protein 4	Lytic
RBM4B	Q9BQ04	RNA-binding protein 4B	Lytic
RPL30	P62888	60S ribosomal protein L30	Lytic
SSBP1	Q04837	Single-stranded DNA-binding protein, mitochondrial	Lytic
ACTR1A	P61163	Alpha-centractin	Both
AHNAK	Q09666	Neuroblast differentiation-associated protein AHNAK	Both
ANXA2	P07355	Annexin A2	Both
ANXA5	P08758	Annexin A5	Both
AP2B1	P63010	AP-2 complex subunit beta	Both
ATP5A1	P25705	ATP synthase subunit alpha, mitochondrial	Both
BRIX1	Q8TDN6	Ribosome biogenesis protein BRX1 homolog	Both
CAD	O76075	DNA fragmentation factor subunit beta	Both
CALM3	P0DP25	Calmodulin-3	Both
CANX	P27824	Calnexin	Both
CCT2	P78371	T-complex protein 1 subunit beta	Both
CFL1	P23528	Cofilin-1	Both
CKAP4	Q07065	Cytoskeleton-associated protein 4	Both
CLTC	Q00610	Clathrin heavy chain 1	Both
COPA	P53621	Coatomer subunit alpha	Both
DCTN1	Q14203	Dynactin subunit 1	Both
DCTN2	Q13561	Dynactin subunit 2	Both
DDX3X	O00571	ATP-dependent RNA helicase DDX3X	Both
DIAPH2	O60879	Protein diaphanous homolog 2	Both
DYNC1H1	Q14204	Cytoplasmic dynein 1 heavy chain 1	Both
EBNA1BP2	Q99848	Probable rRNA-processing protein EBP2	Both
EEF1G	P26641	Elongation factor 1-gamma	Both
EEF2	P13639	Elongation factor 2	Both
ENO1	P06733	Alpha-enolase	Both
EPRS	P07814	Bifunctional glutamate/proline--tRNA ligase	Both
FASN	P49327	Fatty acid synthase	Both
FLNA	P21333	Filamin-A	Both
G6PD	P11413	Glucose-6-phosphate 1-dehydrogenase	Both
GAPDH	P04406	Glyceraldehyde-3-phosphate dehydrogenase	Both
GRN	P28799	Progranulin	Both
HNRNPH1	P31943	Heterogeneous nuclear ribonucleoprotein H	Both
HNRNPK	P61978	Heterogeneous nuclear ribonucleoprotein K	Both
HNRNPM	P52272	Heterogeneous nuclear ribonucleoprotein M	Both
HNRNPU	Q00839	Heterogeneous nuclear ribonucleoprotein U	Both
HSP90AB1	P08238	Heat shock protein HSP 90-beta	Both
HSPA1B	P0DMV9	Heat shock 70 kDa protein 1B	Both
HSPA1A	P0DMV8	Heat shock 70 kDa protein 1A	Both
HSPA5	P11021	Endoplasmic reticulum chaperone BiP	Both
HSPA8	P11142	Heat shock cognate 71 kDa protein	Both
HSPA9	P38646	Stress-70 protein, mitochondrial	Both
HSPB1	P04792	Heat shock protein beta-1	Both
HSPD1	P10809	60 kDa heat shock protein, mitochondrial	Both
IDH1	O75874	Isocitrate dehydrogenase [NADP] cytoplasmic	Both
ITGB1	P05556	Integrin beta-1	Both
KHSRP	Q92945	Far upstream element-binding protein 2	Both
KRT1	P04264	Keratin, type II cytoskeletal 1	Both
LDHA	P00338	L-lactate dehydrogenase A chain	Both
LDHB	P07195	L-lactate dehydrogenase B chain	Both
LRPPRC	P42704	Leucine-rich PPR motif-containing protein	Both
LRRC59	Q96AG4	Leucine-rich repeat-containing protein 59	Both
MYH9	P35579	Myosin-9	Both
NAP1L1	P55209	Nucleosome assembly protein 1-like 1	Both
NCL	P19338	Nucleolin	Both
PABPC1	P11940	Polyadenylate-binding protein 1	Both
PCM1	Q15154	Pericentriolar material 1 protein	Both
PGK1	P00558	Phosphoglycerate kinase 1	Both
PKM	P14618	Pyruvate kinase PKM	Both
PLEC	Q15149	Plectin	Both
PRDX1	Q06830	Peroxiredoxin-1	Both
PRKDC	P78527	DNA-dependent protein kinase catalytic subunit	Both
PTBP1	P26599	Polypyrimidine tract-binding protein 1 (	Both
RAB7A	P51149	Ras-related protein Rab-7a	Both
RNF213	Q63HN8	E3 ubiquitin-protein ligase RNF213	Both
RNH1	O60930	Ribonuclease H1	Both
SERPINH1	P50454	Serpin H1	Both
SFPQ	P23246	Splicing factor, proline- and glutamine-rich	Both
SLC3A2	P08195	4F2 cell-surface antigen heavy chain	Both
STAT1	P42224	Signal transducer and activator of transcription 1-alpha/beta	Both
TJP1	Q07157	Tight junction protein ZO-1	Both
TRIM21	P19474	E3 ubiquitin-protein ligase TRIM21	Both
TUBB	P07437	Tubulin beta chain	Both
TUFM	P49411	Elongation factor Tu, mitochondrial	Both
VAPA	Q9P0L0	Vesicle-associated membrane protein-associated protein A	Both
VIM	P08670	Vimentin	Both
YWHAE	P62258	14-3-3 protein epsilon	Both
YWHAZ	P63104	14-3-3 protein zeta/delta	Both
