## Supplementary material for "Shiftless Restricts Viral Gene Expression and Influences RNA Granule Formation during KSHV lytic replication": Supp Table 2

### Sheet: Sheet1
Annotation Cluster 1	Enrichment Score: 5.762143415626346
Category	Term	Description	Count	%	PValue	Genes	List Total	Pop Hits	Pop Total Fold Enrichment Bonferroni Benjamini FDR	Fold Enrichment	Bonferroni	Benjamini	FDR
GOTERM_MF_DIRECT	GO:0051082	unfolded protein binding	10	10.3093	1.22922e-08	HSPA9, CCT2, HSPA8, HSP90AB1, HSPA5, CANX, SERPINH1, HSPA1B, HSPD1, HSPA1A	97	110	16881	15.821	3.18367e-06	6.39194e-07	5.38398e-07
GOTERM_MF_DIRECT	GO:0031625	ubiquitin protein ligase binding	11	11.3402	5.36666e-06	HSPA9, YWHAE, CCT2, HSPA8, HSPA5, TUBB, YWHAZ, LRPPRC, HSPA1B, HSPD1, HSPA1A	97	287	16881	6.67017	0.001389	0.000174417	0.000146912
GOTERM_BP_DIRECT	GO:0042026	protein refolding	4	4.12371	7.83855e-05	HSPA8, HSPA1B, HSPD1, HSPA1A	97	15	16792	46.1636	0.0639455	0.00660006	0.00629435
Annotation Cluster 2	Enrichment Score: 4.468298224963141
Category	Term	Description	Count	%	PValue	Genes	List Total	Pop Hits	Pop Total Fold Enrichment Bonferroni Benjamini FDR	Fold Enrichment	Bonferroni	Benjamini	FDR
GOTERM_MF_DIRECT	GO:0003723	RNA binding	18	18.5567	1.08701e-08	RPL30, DDX3X, FUS, PABPC4, HNRNPU, HNRNPR, LRPPRC, PTBP1, HNRNPM, ILF3, HNRNPK, EWSR1, HNRNPH1, NCL, KHSRP, BRIX1, PABPC1, TRIM21	97	547	16881	5.72679	2.81536e-06	6.39194e-07	5.38398e-07
GOTERM_MF_DIRECT	GO:0000166	nucleotide binding	11	11.3402	2.8538e-05	PTBP1, HNRNPM, SFPQ, EWSR1, HNRNPH1, FUS, NCL, PABPC4, RBM4B, HNRNPR, PABPC1	97	348	16881	5.50098	0.00736419	0.000618323	0.000520818
GOTERM_BP_DIRECT	GO:0000398	mRNA splicing, via spliceosome	9	9.27835	4.01916e-05	HSPA8, PTBP1, HNRNPM, HNRNPK, HNRNPH1, FUS, HNRNPU, HNRNPR, PABPC1	97	222	16792	7.01811	0.0333146	0.00423017	0.00403423
GOTERM_MF_DIRECT	GO:0003676	nucleic acid binding	10	10.3093	0.107402	PTBP1, SFPQ, DDX3X, HNRNPH1, FUS, NCL, PABPC4, RBM4B, HNRNPR, PABPC1	97	985	16881	1.76681	1	0.46541	0.392019
Annotation Cluster 3	Enrichment Score: 3.465051952598946
Category	Term	Description	Count	%	PValue	Genes	List Total	Pop Hits	Pop Total Fold Enrichment Bonferroni Benjamini FDR	Fold Enrichment	Bonferroni	Benjamini	FDR
GOTERM_MF_DIRECT	GO:0016887	ATPase activity	11	11.3402	8.82894e-08	HSPA8, DYNC1H1, ATP5B, DDX3X, RNF213, HSPA5, ATP5A1, MYH9, HSPA1B, HSPD1, HSPA1A	97	183	16881	10.4609	2.28667e-05	3.27932e-06	2.7622e-06
GOTERM_BP_DIRECT	GO:0043488	regulation of mRNA stability	7	7.21649	2.72831e-05	HSPA8, KHSRP, HSPB1, PABPC1, YWHAZ, HSPA1B, HSPA1A	97	103	16792	11.765	0.0227374	0.00328176	0.00312976
GOTERM_BP_DIRECT	GO:0042026	protein refolding	4	4.12371	7.83855e-05	HSPA8, HSPA1B, HSPD1, HSPA1A	97	15	16792	46.1636	0.0639455	0.00660006	0.00629435
GOTERM_MF_DIRECT	GO:0042826	histone deacetylase binding	6	6.18557	0.000288598	YWHAE, SFPQ, HSP90AB1, KPNA2, HSPA1B, HSPA1A	97	102	16881	10.2371	0.0720317	0.00441385	0.00371782
GOTERM_MF_DIRECT	GO:0055131	C3HC4-type RING finger domain binding	3	3.09278	0.000472997	HSPA8, HSPA1B, HSPA1A	97	6	16881	87.0155	0.115325	0.00614895	0.00517931
GOTERM_BP_DIRECT	GO:0046034	ATP metabolic process	4	4.12371	0.000796367	HSPA8, ATP5B, HSPA1B, HSPA1A	97	32	16792	21.6392	0.489112	0.0352916	0.033657
GOTERM_BP_DIRECT	GO:1900034	regulation of cellular response to heat	5	5.15464	0.000893857	YWHAE, HSPA8, HSP90AB1, HSPA1B, HSPA1A	97	75	16792	11.5409	0.529453	0.0358394	0.0341794
GOTERM_MF_DIRECT	GO:0031072	heat shock protein binding	4	4.12371	0.00174228	HSPA8, HSP90AB1, HSPA1B, HSPA1A	97	42	16881	16.5744	0.363419	0.0174228	0.0146754
GOTERM_MF_DIRECT	GO:0042623	ATPase activity, coupled	3	3.09278	0.00203538	HSPA8, HSPA1B, HSPA1A	97	12	16881	43.5077	0.41004	0.0195999	0.0165092
GOTERM_MF_DIRECT	GO:0019899	enzyme binding	8	8.24742	0.00290264	YWHAE, HSPA8, HSPA5, STAT1, PRKDC, CAD, HSPA1B, HSPA1A	97	333	16881	4.18092	0.52899	0.0228693	0.019263
GOTERM_BP_DIRECT	GO:0031396	regulation of protein ubiquitination	3	3.09278	0.00368404	HSP90AB1, HSPA1B, HSPA1A	97	16	16792	32.4588	0.955461	0.0912342	0.0870084
GOTERM_MF_DIRECT	GO:0001664	G-protein coupled receptor binding	4	4.12371	0.00377508	HSPA8, FLNA, HSPA1B, HSPA1A	97	55	16881	12.6568	0.624537	0.0280434	0.0236212
Annotation Cluster 4	Enrichment Score: 2.657159373860258
Category	Term	Description	Count	%	PValue	Genes	List Total	Pop Hits	Pop Total Fold Enrichment Bonferroni Benjamini FDR	Fold Enrichment	Bonferroni	Benjamini	FDR
GOTERM_BP_DIRECT	GO:0061621	canonical glycolysis	4	4.12371	0.000427945	PKM, PGK1, ENO1, GAPDH	97	26	16792	26.6328	0.302906	0.0225206	0.0214775
GOTERM_BP_DIRECT	GO:0006096	glycolytic process	4	4.12371	0.000952867	LDHA, PGK1, ENO1, GAPDH	97	34	16792	20.3663	0.552308	0.0364688	0.0347796
GOTERM_BP_DIRECT	GO:0006094	gluconeogenesis	3	3.09278	0.0261879	PGK1, ENO1, GAPDH	97	44	16792	11.8032	1	0.302058	0.288067
Annotation Cluster 5	Enrichment Score: 2.30932724867732
Category	Term	Description	Count	%	PValue	Genes	List Total	Pop Hits	Pop Total Fold Enrichment Bonferroni Benjamini FDR	Fold Enrichment	Bonferroni	Benjamini	FDR
GOTERM_BP_DIRECT	GO:0021762	substantia nigra development	7	7.21649	3.41898e-07	YWHAE, LDHA, G6PD, HSPA5, CALM3, CALM1, CALM2	97	49	16792	24.7305	0.000288178	9.59593e-05	9.15146e-05
GOTERM_MF_DIRECT	GO:0030235	nitric-oxide synthase regulator activity	4	4.12371	9.77699e-06	HSP90AB1, CALM3, CALM1, CALM2	97	8	16881	87.0155	0.00252905	0.000282446	0.000237907
GOTERM_BP_DIRECT	GO:0032516	positive regulation of phosphoprotein phosphatase activity	4	4.12371	4.96818e-05	HSP90AB1, CALM3, CALM1, CALM2	97	13	16792	53.2657	0.0410179	0.00464801	0.00443272
GOTERM_MF_DIRECT	GO:0031997	N-terminal myristoylation domain binding	3	3.09278	9.56599e-05	CALM3, CALM1, CALM2	97	3	16881	174.031	0.0244727	0.00177654	0.00149639
GOTERM_BP_DIRECT	GO:0030801	positive regulation of cyclic nucleotide metabolic process	3	3.09278	9.66748e-05	CALM3, CALM1, CALM2	97	3	16792	173.113	0.078268	0.00678335	0.00646915
GOTERM_MF_DIRECT	GO:0043539	protein serine/threonine kinase activator activity	4	4.12371	0.000136698	CALM3, IQGAP1, CALM1, CALM2	97	18	16881	38.6735	0.0347877	0.00236943	0.00199579
GOTERM_BP_DIRECT	GO:0051343	positive regulation of cyclic-nucleotide phosphodiesterase activity	3	3.09278	0.00031985	CALM3, CALM1, CALM2	97	5	16792	103.868	0.236373	0.0179542	0.0171226
GOTERM_MF_DIRECT	GO:0044325	ion channel binding	6	6.18557	0.000463045	YWHAE, HSP90AB1, FLNA, CALM3, CALM1, CALM2	97	113	16881	9.24058	0.113041	0.00614895	0.00517931
GOTERM_MF_DIRECT	GO:0072542	protein phosphatase activator activity	3	3.09278	0.000472997	CALM3, CALM1, CALM2	97	6	16881	87.0155	0.115325	0.00614895	0.00517931
GOTERM_BP_DIRECT	GO:1901841	regulation of high voltage-gated calcium channel activity	3	3.09278	0.000666687	CALM3, CALM1, CALM2	97	7	16792	74.1915	0.430049	0.0311861	0.0297417
GOTERM_BP_DIRECT	GO:1901844	regulation of cell communication by electrical coupling involved in cardiac conduction	3	3.09278	0.000885606	CALM3, CALM1, CALM2	97	8	16792	64.9175	0.526165	0.0358394	0.0341794
GOTERM_BP_DIRECT	GO:0071902	positive regulation of protein serine/threonine kinase activity	4	4.12371	0.0010379	HSP90AB1, CALM3, CALM1, CALM2	97	35	16792	19.7844	0.583306	0.0379962	0.0362362
GOTERM_BP_DIRECT	GO:0060316	positive regulation of ryanodine-sensitive calcium-release channel activity	3	3.09278	0.0011344	CALM3, CALM1, CALM2	97	9	16792	57.7045	0.615895	0.0397984	0.037955
GOTERM_MF_DIRECT	GO:0019901	protein kinase binding	9	9.27835	0.00135539	HSP90AB1, CLTC, HSPB1, CALM3, IQGAP1, CALM1, EEF2, CALM2, YWHAZ	97	376	16881	4.16563	0.296216	0.0145401	0.0122472
GOTERM_MF_DIRECT	GO:0008440	inositol-1,4,5-trisphosphate 3-kinase activity	3	3.09278	0.00139808	CALM3, CALM1, CALM2	97	10	16881	52.2093	0.303966	0.0145401	0.0122472
GOTERM_BP_DIRECT	GO:0060315	negative regulation of ryanodine-sensitive calcium-release channel activity	3	3.09278	0.00205661	CALM3, CALM1, CALM2	97	12	16792	43.2784	0.823689	0.0666024	0.0635175
GOTERM_MF_DIRECT	GO:0031432	titin binding	3	3.09278	0.00278565	CALM3, CALM1, CALM2	97	14	16881	37.2923	0.514458	0.0226334	0.0190643
GOTERM_MF_DIRECT	GO:0031996	thioesterase binding	3	3.09278	0.00278565	CALM3, CALM1, CALM2	97	14	16881	37.2923	0.514458	0.0226334	0.0190643
GOTERM_BP_DIRECT	GO:0005513	detection of calcium ion	3	3.09278	0.00281459	CALM3, CALM1, CALM2	97	14	16792	37.0957	0.907083	0.0764479	0.072907
GOTERM_BP_DIRECT	GO:0010801	negative regulation of peptidyl-threonine phosphorylation	3	3.09278	0.00281459	CALM3, CALM1, CALM2	97	14	16792	37.0957	0.907083	0.0764479	0.072907
GOTERM_MF_DIRECT	GO:0043274	phospholipase binding	3	3.09278	0.00461478	CALM3, CALM1, CALM2	97	18	16881	29.0052	0.698201	0.033329	0.0280733
GOTERM_BP_DIRECT	GO:0010880	regulation of release of sequestered calcium ion into cytosol by sarcoplasmic reticulum	3	3.09278	0.00466237	CALM3, CALM1, CALM2	97	18	16792	28.8522	0.980543	0.103308	0.0985232
GOTERM_BP_DIRECT	GO:0051412	response to corticosterone	3	3.09278	0.00466237	CALM3, CALM1, CALM2	97	18	16792	28.8522	0.980543	0.103308	0.0985232
GOTERM_BP_DIRECT	GO:0010881	regulation of cardiac muscle contraction by regulation of the release of sequestered calcium ion	3	3.09278	0.00519157	CALM3, CALM1, CALM2	97	19	16792	27.3337	0.987573	0.109282	0.104221
GOTERM_BP_DIRECT	GO:0060314	regulation of ryanodine-sensitive calcium-release channel activity	3	3.09278	0.00519157	CALM3, CALM1, CALM2	97	19	16792	27.3337	0.987573	0.109282	0.104221
GOTERM_BP_DIRECT	GO:0005980	glycogen catabolic process	3	3.09278	0.00632846	CALM3, CALM1, CALM2	97	21	16792	24.7305	0.995261	0.121104	0.115494
GOTERM_BP_DIRECT	GO:0031954	positive regulation of protein autophosphorylation	3	3.09278	0.00632846	CALM3, CALM1, CALM2	97	21	16792	24.7305	0.995261	0.121104	0.115494
GOTERM_BP_DIRECT	GO:0035307	positive regulation of protein dephosphorylation	3	3.09278	0.00632846	CALM3, CALM1, CALM2	97	21	16792	24.7305	0.995261	0.121104	0.115494
GOTERM_BP_DIRECT	GO:0055117	regulation of cardiac muscle contraction	3	3.09278	0.00632846	CALM3, CALM1, CALM2	97	21	16792	24.7305	0.995261	0.121104	0.115494
GOTERM_BP_DIRECT	GO:0032465	regulation of cytokinesis	3	3.09278	0.00693553	CALM3, CALM1, CALM2	97	22	16792	23.6064	0.997169	0.12695	0.12107
GOTERM_BP_DIRECT	GO:0051000	positive regulation of nitric-oxide synthase activity	3	3.09278	0.00693553	CALM3, CALM1, CALM2	97	22	16792	23.6064	0.997169	0.12695	0.12107
GOTERM_BP_DIRECT	GO:0050999	regulation of nitric-oxide synthase activity	3	3.09278	0.00961425	CALM3, CALM1, CALM2	97	26	16792	19.9746	0.99971	0.165208	0.157556
GOTERM_BP_DIRECT	GO:0010800	positive regulation of peptidyl-threonine phosphorylation	3	3.09278	0.010345	CALM3, CALM1, CALM2	97	27	16792	19.2348	0.999844	0.17421	0.166141
GOTERM_BP_DIRECT	GO:0043388	positive regulation of DNA binding	3	3.09278	0.0110997	CALM3, CALM1, CALM2	97	28	16792	18.5479	0.999918	0.178592	0.17032
GOTERM_BP_DIRECT	GO:0022400	regulation of rhodopsin mediated signaling pathway	3	3.09278	0.0118779	CALM3, CALM1, CALM2	97	29	16792	17.9083	0.999958	0.178592	0.17032
GOTERM_MF_DIRECT	GO:0016301	kinase activity	6	6.18557	0.0121545	PKM, PRKDC, CALM3, CALM1, CALM2, YWHAZ	97	241	16881	4.33272	0.957883	0.0770774	0.0649229
GOTERM_BP_DIRECT	GO:0001975	response to amphetamine	3	3.09278	0.0135038	CALM3, CALM1, CALM2	97	31	16792	16.7529	0.999989	0.199477	0.190238
GOTERM_BP_DIRECT	GO:0002027	regulation of heart rate	3	3.09278	0.0152205	CALM3, CALM1, CALM2	97	33	16792	15.7376	0.999998	0.22096	0.210726
GOTERM_MF_DIRECT	GO:0015276	ligand-gated ion channel activity	3	3.09278	0.0177839	CALM3, CALM1, CALM2	97	36	16881	14.5026	0.990414	0.100518	0.084667
GOTERM_BP_DIRECT	GO:0007223	Wnt signaling pathway, calcium modulating pathway	3	3.09278	0.0208935	CALM3, CALM1, CALM2	97	39	16792	13.3164	1	0.267395	0.255009
GOTERM_BP_DIRECT	GO:0002576	platelet degranulation	4	4.12371	0.0212255	FLNA, CALM3, CALM1, CALM2	97	103	16792	6.72285	1	0.267395	0.255009
GOTERM_BP_DIRECT	GO:0007190	activation of adenylate cyclase activity	3	3.09278	0.0219124	CALM3, CALM1, CALM2	97	40	16792	12.9835	1	0.267395	0.255009
GOTERM_BP_DIRECT	GO:0043647	inositol phosphate metabolic process	3	3.09278	0.0295975	CALM3, CALM1, CALM2	97	47	16792	11.0498	1	0.327909	0.312721
GOTERM_BP_DIRECT	GO:0019722	calcium-mediated signaling	3	3.09278	0.0344013	CALM3, CALM1, CALM2	97	51	16792	10.1831	1	0.366657	0.349674
GOTERM_BP_DIRECT	GO:0051592	response to calcium ion	3	3.09278	0.0434737	CALM3, CALM1, CALM2	97	58	16792	8.95414	1	0.430646	0.410699
GOTERM_MF_DIRECT	GO:0005509	calcium ion binding	8	8.24742	0.113751	HSPA5, ANXA2, ANXA5, CANX, CALM3, IQGAP1, CALM1, CALM2	97	717	16881	1.94177	1	0.483176	0.406983
GOTERM_BP_DIRECT	GO:0006936	muscle contraction	3	3.09278	0.124984	CALM3, CALM1, CALM2	97	107	16792	4.85365	1	0.915098	0.872712
GOTERM_MF_DIRECT	GO:0005088	Ras guanyl-nucleotide exchange factor activity	3	3.09278	0.139231	CALM3, CALM1, CALM2	97	115	16881	4.53994	1	0.565624	0.47643
GOTERM_BP_DIRECT	GO:0038095	Fc-epsilon receptor signaling pathway	3	3.09278	0.270763	CALM3, CALM1, CALM2	97	178	16792	2.91764	1	1	0.954816
GOTERM_BP_DIRECT	GO:0034220	ion transmembrane transport	3	3.09278	0.338228	CALM3, CALM1, CALM2	97	210	16792	2.47305	1	1	0.954816
GOTERM_BP_DIRECT	GO:0043547	positive regulation of GTPase activity	5	5.15464	0.405166	ITGB1, CALM3, IQGAP1, CALM1, CALM2	97	565	16792	1.53198	1	1	0.954816
GOTERM_BP_DIRECT	GO:0000165	MAPK cascade	3	3.09278	0.443234	CALM3, CALM1, CALM2	97	262	16792	1.98221	1	1	0.954816
GOTERM_BP_DIRECT	GO:0007186	G-protein coupled receptor signaling pathway	3	3.09278	0.967665	CALM3, CALM1, CALM2	97	899	16792	0.577687	1	1	0.967665

### Sheet: Clusters for Prism
Molecular Function
GO:0051082	unfolded protein binding	10	10.3093	1.23e-08
GO:0031625	ubiquitin protein ligase binding	11	11.3402	5.37e-06
GO:0003723	RNA binding	18	18.5567	1.08701e-08
GO:0000166	nucleotide binding	11	11.3402	2.8538e-05
Biological Process
GO:0042026	protein refolding	4	4.12371	7.84e-05
GO:0000398	mRNA splicing, via spliceosome	9	9.27835	4.01916e-05
GO:0043488	regulation of mRNA stability	7	7.21649	2.72831e-05
	histone deacetylase binding	6	6.18557	0.000288598
