## Supplementary material for "Shiftless Restricts Viral Gene Expression and Influences RNA Granule Formation during KSHV lytic replication": Supp Table 3

### Sheet: Antibody List
Antibody	Species	Dilution (IFA)	Dilution (WB)	Source	Cat #
KSHV ORF59	Rabbit	N/A	1:10,000	B. Glaunsinger	N/A
KSHV ORF57	Rabbit	N/A	1:5000	Santa Cruz	sc-135746
KSHV K8.1	Rabbit	N/A	1:10,000	B. Glaunsinger	N/A
KSHV ORF50	Rabbit	N/A	1:5000	B. Glaunsinger	N/A
mCherry	Rabbit	1:100	1:2000	Fisher	PA5-34974
Vinculin	Rabbit	N/A	1:1000	Fisher	700062
DYKDDDDK (FLAG)	Mouse	1:100	1:1000	Fisher	MA1-91878
C19ORF66 (SHFL)	Rabbit	N/A	1:1000	Abcam	ab122765
PABPC	Rabbit	N/A	1:1000	Fisher	PA566900
DDX6	Rabbit	1:100	1:1000	Sigma	SAB4200837
EDC4	Rabbit	1:100	N/A	Fisher	PA5-30485
G3BP	Mouse	1:100	N/A	Abcam	ab56574
TIA-1	Rabbit	1:100	1:1000	Abcam	ab140595
