## Supplementary material for "Shiftless Restricts Viral Gene Expression and Influences RNA Granule Formation during KSHV lytic replication": Supp Table 4

### Sheet: Primer List
Viral Gene Primers	Sequence		Human Gene Primers	Sequence
ORF50-qPCR-Fwd	CGCAATGCGTTACGTTGTTG		C19ORF66-qPCR-Fwd	ACAAGCTCGAGAATTCATGTCTCAGGAAGGTGTGG
ORF50-qPCR-Rev	GCCCGGACTGTTGAATCG		C19ORF66-qPCR-Rev	CTCCCTCGAGCGGCCGCTCACTCCCTGGGCCCGCC
vORF50-qPCR-Fwd	GAGTCCGGCACACTGTACC		Human 18s-qPCR-Fwd	GTAACCCGTTGAACCCCATT
vORF50-qPRC-Rev	AAACTGCCTGGGAAGTTAACG		Human 18s-qPCR-Rev	CCATCCAATCGGTAGTAGCG
ORF26-qPCR-Fwd	AGCCGAAAGGATTCCACCATT
ORF26-qPCR-Rev	TCCGTGTTGTCTACGTCCAGA
PAN-qPCR-Fwd	TAATGTGAAAGGAAAGCAGCGCCC
PAN-qPCR-Rev	CATTTAGGGCAAAGTGGCCCGATT
ORF55-qPCR-Fwd	GAGGCAATACAGAAGTGGGTTC
ORF55-qPCR-Rev	GCTCCAGTCCCTCTTAAACAAA
ORF52-qPCR-Fwd	ACAAAAGCAAGTGGACGATGCC
ORF52-qPCR-Rev	CTCTTCGTCGCCTGTTATTGGC
ORF59-qPCR-Fwd	AAG GGG AAG AAG TCG GTG GAT G
ORF59-qPCR-Rev	AAC CAA CCC GGG ACT TTA CAC A
ORF39-qPCR-Fwd	GGT TTC CCC TGC TAC TTC AA
ORF39-qPCR-Rev	CAT GCT TGG CCC GAT ATA C
ORF36-qPCR-Fwd	CAC CGG CAA AGC CCA G
ORF36-qPCR-Rev	TGC TTC TGA AAC GCC AGC T
ORF60-qPCR-Fwd	GCC TTG CCA ACG ATT ACA TT
ORF60-qPCR-Rev	CGT GAC TGG GTT TTT CCT GT
ORF57-qPCR-Fwd	TTTGACGAATCGAGGGACGACG
ORF57-qPCR-Rev	GCAGTTGAGAACGACCTTGAGAT
ORF37-qPCR-Fwd	TGGGCGAGTTTATTGGTAGTGAGG
ORF37-qPCR-Rev	CTCCACTAGACAGCAGATGTGG
K8.1-qPCR-Fwd	TCCCTAAACGGGACCAGACT
K8.1-qPCR-Rev	ACCCAGAGGCAGACGTATCT
